# *Capitella teleta* gets left out: Possible evolutionary shift causes loss of left tissues rather than increased neural tissue from dominant-negative BMPR1

**DOI:** 10.1101/2023.10.04.560756

**Authors:** Nicole B. Webster, Néva P. Meyer

## Abstract

**Background:** The evolution of centralized nervous systems (CNSs) a fascinating and complex topic; further work is needed to understand the genetic and developmental homology between organisms with a CNS. Research into a limited number of species suggests that CNSs may be homologous across Bilateria. This hypothesis is based in part on similar functions of BMP signaling in establishing fates along the dorsal-ventral (D-V) axis including limiting neural specification to one region of ectoderm. From an evolutionary-developmental perspective, the best way to understand a system is to explore it in a wide range of organisms to create a full picture.

**Methods:** Here we expand our understanding of BMP signaling in Spiralia, the third major clade of bilaterians, by examining phenotypes after expression of a dominant-negative BMP Receptor 1 and after knock-out of the putative BMP antagonist Chordin-like using CRISPR/Cas9 gene editing in the annelid *Capitella teleta* (Pleistoannelida).

**Results:** Ectopic expression of the dominant-negative Cte-BMPR1 did not increase CNS tissue or alter overall D-V axis formation in the trunk. Instead, we observed a unique asymmetric phenotype: a distinct loss of left tissues including the left eye, brain, foregut, and trunk mesoderm. Adding ectopic BMP4 early during cleavage stages reversed the dominant-negative Cte-BMPR1 phenotype, leading to a similar loss or reduction of right tissues instead. Surprisingly, a similar asymmetric loss of left tissues was evident from CRISPR knock-out of *Cte-Chordin-like* but concentrated in the trunk rather than the episphere.

**Conclusions:** We further solidify the hypothesis that the function of BMP signaling during establishment of the D-V axis and CNS is fundamentally different in at least Pleistoannelida, possibly in Spiralia, and is not required for nervous system delimitation in this group. Our results support hypotheses of either multiple evolutionary origins of CNSs across Bilateria or divergence in the molecular mechanisms of CNS specification and D-V axis formation in annelids.
