## Supplemental table 1 for "*Capitella teleta* gets left out: Possible evolutionary shift causes loss of left tissues rather than increased neural tissue from dominant-negative BMPR1"

### Sheet: Sheet1
Eye pigment asymmetry	total	Eye pigments present	total animals	% total
Right reduced	8	L	4	50
		LL	1	12.5
		LLR	3	37.5
0 eyes	16	0 eyes	16	100
Equal	98	LR	92	93.8776
		MM	2	2.04082
		LMR	2	2.04082
		M	2	2.04082
Left reduced	58	R	45	77.5862
		RR	5	8.62069
		RM	6	10.3448
		RRL	2	3.44828
Total	180
